# Programmed DNA breaks drive chromatin reconfiguration and facilitate transcriptional potentiation at neuronal early response genes

**DOI:** 10.1101/2025.05.06.652469

**Authors:** Lance Heady, Richard Rueda, Amir Segev, Krystal G. Morton, Ram Madabhushi

## Abstract

Neuronal activity causes topoisomerase IIβ (TOP2B) to form DNA double strand breaks (DSBs) within the promoters of key early response genes (ERGs), such as *Fos* and *Npas4*. TOP2B-mediated DSBs facilitate rapid ERG transcription, yet how this occurs remains unclear. Here, using chromosome conformation capture methods (3C and 4C-seq), we report that DSB formation within the promoters of *Fos* and *Npas4* is sufficient to emulate contact profiles observed at these regions following neuronal stimulation, including their elevated interactions with cognate enhancers. Furthermore, despite their purported risk, repeated DSB cycles within ERG promoters progressively potentiated ERG induction in both mouse cortical neurons and HEK293T cells, evoking the effects of transcriptional memory. Potentiated ERG inducibility following recurrent DSBs persisted through intervening cell cycles, occurred even when DNA repair was likely mutagenic, and was associated with a substantial loss of *cis* chromosome interactions and an increase in *trans* interactions with ERG promoters. Together, these results reveal how single and recurrent TOP2B-mediated DSBs could affect stimulus-dependent transcription patterns by affecting chromatin dynamics at ERG promoters.
