## Supplementary Table 1 for "Programmed DNA breaks drive chromatin reconfiguration and facilitate transcriptional potentiation at neuronal early response genes"

### Sheet: Sheet1
Deposited Data	Source	Accession Number
H3K9me3 – P0 Forebrain	ENCODE	ENCSR093DWU
H3K27me3 – P0 Forebrain	ENCODE	ENCSR070MOK
H3K36me3– P0 Forebrain	ENCODE	ENCSR069TDC
H3K4me2– P0 Forebrain	ENCODE	ENCSR906UJW
H3K4me3– P0 Forebrain	ENCODE	ENCSR258YWW
H3K4me1– P0 Forebrain	ENCODE	ENCSR465PLB
H3K9ac– P0 Forebrain	ENCODE	ENCSR369RBO
H3K27ac– P0 Forebrain	ENCODE	ENCSR094TTT
ATAC-Seq - P0 Forebrain	ENCODE	ENCSR310MLB
HiC - Cortical Neurons	Bonev, et al.	GEO: GSE96107
fastGRO seq CON-, ETP- treated neurons	Segev, et al.	GEO GSE227463
KCL (0hr and 1hr) Total RNA-seq	Kim, et al.	GEO: GSE21161
H3K36me3 - HEK293	ENCODE	ENCSR910LIE
H3K27ac - HEK293	ENCODE	ENCSR000FCH
H3K4me1 - HEK293	ENCODE	ENCSR000FCG
H3K4me3 - HEK293	ENCODE	ENCSR000DTU
ATAC-Seq HEK293	4DN Data Portal	4DNESX412YIY
