## Supplementary Table 2 for "Programmed DNA breaks drive chromatin reconfiguration and facilitate transcriptional potentiation at neuronal early response genes"

### Sheet: Sheet1
Hek CRISPR sgRNAs	Sequence
Fos_Cas_promoter_sgRNA_1F	CACCGCGAGATTAGGACACGCGCCA
Fos_Cas_promoter_sgRNA_1R	AAACTGGCGCGTGTCCTAATCTCGC
Fos_Cas_promoter_sgRNA_2F	CACCGAGCCGAGGCTTAAGTCCTCG
Fos_Cas_promoter_sgRNA_2R	AAACCGAGGACTTAAGCCTCGGCTC
Fos_Cas_genebody_sgRNA_1F	CACCGACTGATACACTCCAAGCGGT
Fos_Cas_genebody_sgRNA_1R	AAACACCGCTTGGAGTGTATCAGTC
Fos_Cas_genebody_sgRNA_2F	CACCGCAGGTCCGGACTGGTCGAGA
Fos_Cas_genebody_sgRNA_2R	AAACTCTCGACCAGTCCGGACCTGC
ChIP Primers	Forward	Reverse
Fos Prom.	GAAAGCCTGGGGCGTAGAGT	CCTCAGCTGGCGCCTTTAT
Fos Exon	GCCAACTTTATCCCCACGGT	TCTTCACCATTCCCGCTCTG
Npas4 Prom.	GATCGTGGGAGAGGTTCAAA	TCACAACTGGGGGTCTTTTC
Npas4 Exon	GAGCAAGAGCCTGAGCGAAAAG	CCAGCAAAGAAGACACCCTTG
Egr1 Exon	AGCGAACAACCCTATGAGCA	TCGTTTGGCTGGGATAACTC
RT-qPCR Primers	Forward	Reverse
Fos	GAACGGAATAAGATGGCTGC	TTGATCTGTCTCCGCTTGG
Npas4	CTGCATCTACACTCGCAAGG	GCCACAATGTCTTCAAGCTCT
Egr1	AGCGAACAACCCTATGAGCA	TCGTTTGGCTGGGATAACTC
Homer1	AGCAGAAGGAAGGCTTGACT	CACGGTACGGCCAATAACTA
Bdnf	TGCGAGTATTACCTCCGCCA	TCACGTGCTCAAAAGTGTCA
Syt1	CATCGACCAGATCCACTTGT	TCGTTTCCTACTTGGCACAC
Nr4a1	AGGAGGCTGCGAAAGTTGG	TTGAATACAGGGCATCTCCAGCC
FOS	GATACACTCCAAGCGGAGACA	CAGGTTGGCAATCTCGGTCT
4C Viewpoint Primers
Fos	TACACGACGCTCTTCCGATCTGTCTACCCCTGGACCCCTTG
Npas4	TACACGACGCTCTTCCGATCTCAGGTTTTCCATTACATTCTA
FOS	TACACGACGCTCTTCCGATCTAGCCTCTCTTACTACCACTC
3C-qPCR Primers
Fos bait	CTGACGGATAAACATTGTGC
Fos Enhancer 1	GGGTCAGCCTGGAGGTAGTA
Fos Enhancer 2	TGTTCTAGGAAGGCAAGGCG
