## Supplementary Table 3 for "Programmed DNA breaks drive chromatin reconfiguration and facilitate transcriptional potentiation at neuronal early response genes"

### Sheet: Fos_Exp1_nb4CkerCalls
Fos_CON_nb				Fos_ETP_nb				Fos_NMDA_nb				Fos_ETPrec._nb				Fos_ETPNMDA_nb
Chromosome	Start	End		Chromosome	Start	End		Chromosome	Start	End		Chromosome	Start	End		Chromosome	Start	End
chr12	84601860	84614551		chr12	84589021	84614551		chr12	84521896	84562593		chr12	84601860	84639926		chr12	84521896	84588892
chr12	84730949	84756217		chr12	84691493	84704587		chr12	84627189	84717681		chr12	84743902	84756217		chr12	84639829	84704587
chr12	84835832	84846131		chr12	84896430	84905800		chr12	84825275	84846131		chr12	84803598	84835703		chr12	84803598	84846131
chr12	85018431	85024379		chr12	84998367	85052115		chr12	84876813	84896253		chr12	85024598	85062042		chr12	85030527	85036056
chr12	85041751	85052115		chr12	85093254	85097253		chr12	85030527	85036056		chr12	85080529	85089019		chr12	85052253	85057147
chr12	85245945	85251633		chr12	85127524	85131023		chr12	85047084	85057147		chr12	85127524	85131023		chr12	85071563	85076000
chr12	85272783	85277491		chr12	85154817	85161321		chr12	85105245	85109043		chr12	85167776	85180488		chr12	85093254	85105182
chr12	85311361	85315579		chr12	85167776	85180488		chr12	85123943	85127483		chr12	85218575	85221691		chr12	85116634	85131023
chr12	85319543	85323147		chr12	85209086	85224806		chr12	85138016	85144799		chr12	85294484	85296329		chr12	85158091	85161321
chr12	85327607	85328624		chr12	85237073	85248789		chr12	85174147	85180488		chr12	85321996	85323147		chr12	85167776	85180488
chr12	85344676	85346723		chr12	85303473	85305093		chr12	85189996	85196354		chr12	85325447	85328624		chr12	85186824	85196354
chr12	85348701	85349964		chr12	85332574	85333481		chr12	85227927	85230974		chr12	85331627	85333481		chr12	85218575	85221691
chr12	85351212	85355925		chr12	85344676	85346723		chr12	85277544	85282038		chr12	85344676	85346047		chr12	85243022	85245906
chr12	85360914	85361452		chr12	85351822	85356493		chr12	85294484	85298173		chr12	85349340	85349964		chr12	85292545	85298173
chr12	85362528	85366778		chr12	85360914	85361452		chr12	85331627	85333481		chr12	85351212	85355353		chr12	85309866	85311322
chr12	85371013	85374225		chr12	85362528	85364128		chr12	85335294	85336145		chr12	85359279	85359824		chr12	85321996	85323147
chr12	85376942	85378045		chr12	85366249	85368893		chr12	85344676	85347389		chr12	85362528	85368893		chr12	85335294	85336145
chr12	85379711	85381403		chr12	85369952	85374225		chr12	85348701	85349964		chr12	85371545	85374225		chr12	85345372	85347389
chr12	85390823	85391437		chr12	85379152	85380274		chr12	85351212	85356493		chr12	85378043	85381403		chr12	85348701	85349333
chr12	85410544	85411178		chr12	85390823	85392670		chr12	85361992	85366778		chr12	85387802	85389005		chr12	85350595	85355925
chr12	85416796	85419801		chr12	85396422	85399606		chr12	85370482	85371547		chr12	85390823	85392052		chr12	85362528	85365190
chr12	85422145	85423856		chr12	85418010	85420392		chr12	85373148	85374225		chr12	85396422	85397057		chr12	85371013	85372080
chr12	85437203	85437661		chr12	85422145	85423856		chr12	85378596	85381403		chr12	85416796	85419801		chr12	85373148	85374225
chr12	85438577	85441665		chr12	85439921	85441665		chr12	85391435	85393290		chr12	85422721	85423288		chr12	85379711	85380837
chr12	85442948	85444199		chr12	85443368	85444199		chr12	85396422	85397057		chr12	85438577	85441233		chr12	85418010	85419207
chr12	85455724	85456085		chr12	85455724	85456085		chr12	85416184	85418007		chr12	85443368	85445836		chr12	85422721	85423288
chr12	85457167	85457525		chr12	85458242	85458955		chr12	85422145	85423288		chr12	85454998	85456085		chr12	85437203	85442095
chr12	85458242	85458955		chr12	85466085	85468271		chr12	85437664	85441233		chr12	85458242	85458955		chr12	85442948	85444612
chr12	85467172	85470129		chr12	85469379	85469754		chr12	85443368	85445836		chr12	85460734	85461089		chr12	85447438	85449388
chr12	85474800	85481747		chr12	85474800	85481747		chr12	85448224	85449388		chr12	85465725	85469754		chr12	85455361	85456085
chr12	85483200	85485741		chr12	85483200	85485741		chr12	85455361	85456085		chr12	85474800	85481747		chr12	85456807	85457525
chr12	85486822	85487362		chr12	85486822	85487362		chr12	85456807	85458955		chr12	85483200	85485741		chr12	85467172	85468271
chr12	85492099	85492726		chr12	85535293	85538108		chr12	85465725	85468640		chr12	85486822	85487362		chr12	85469379	85470129
chr12	85533904	85535275		chr12	85568426	85569956		chr12	85469379	85469754		chr12	85521069	85522240		chr12	85471647	85472035
chr12	85569953	85571479		chr12	85579029	85580531		chr12	85474800	85481747		chr12	85593890	85595367		chr12	85474800	85481747
chr12	85579029	85580531		chr12	85623357	85626314		chr12	85483200	85485741		chr12	85613033	85617452		chr12	85483200	85485741
chr12	85654907	85656459		chr12	85630762	85632245		chr12	85486822	85487362		chr12	85633733	85635220		chr12	85486822	85487362
chr12	85666143	85674754		chr12	85639700	85641195		chr12	85568426	85572998		chr12	85666143	85667799		chr12	85571475	85572998
chr12	85680323	85682204		chr12	85644205	85645711		chr12	85595366	85599786		chr12	85674783	85682204		chr12	85586491	85587978
chr12	85706202	85721795		chr12	85656469	85661218		chr12	85654907	85659617		chr12	85703781	85706150		chr12	85623357	85626314
chr12	85804068	85821120		chr12	85666143	85667799		chr12	85678443	85680289		chr12	85716419	85727434		chr12	85644205	85645711
chr12	85878117	85889589		chr12	85699094	85706150		chr12	85724641	85727434		chr12	85781016	85784293		chr12	85656469	85661218
chr12	85902610	85916150		chr12	85745497	85761408		chr12	85836085	85857362		chr12	85807412	85817611		chr12	85664487	85671223
chr12	86068278	86081231		chr12	85790859	85794142		chr12	85883853	85889589		chr12	85844207	85852759		chr12	85676597	85684158
				chr12	85909380	85923426		chr12	86001386	86008865		chr12	85883853	85889589		chr12	85694607	85699045
				chr12	85938846	85946532		chr12	86068278	86095138						chr12	85902610	85916150
				chr12	86042764	86049288		chr12	86178967	86226264						chr12	86049188	86081231
				chr12	86081393	86119007		chr12	86268726	86298506						chr12	86147503	86201448
																chr12	86268726	86298506

### Sheet: Fos_Exp1_cis4CkerCalls
Fos_CON_cis				Fos_ETP_cis				Fos_NMDA_cis				Fos_ETPrec._cis				Fos_ETPNMDA_cis
Chromosome	Start	End		Chromosome	Start	End		Chromosome	Start	End		Chromosome	Start	End		Chromosome	Start	End
chr12	4221883	4471883		chr12	3471883	4721883		chr12	3971883	4721883		chr12	3471883	4471883		chr12	3721883	4471883
chr12	16971883	17221883		chr12	12971883	13471883		chr12	8221883	8721883		chr12	16971883	17221883		chr12	8221883	8471883
chr12	27471883	27971883		chr12	26221883	26471883		chr12	13221883	13471883		chr12	30721883	30971883		chr12	13221883	13471883
chr12	30721883	31221883		chr12	28471883	28721883		chr12	16471883	17471883		chr12	32471883	32971883		chr12	16971883	17471883
chr12	39721883	39971883		chr12	30471883	30971883		chr12	17971883	18221883		chr12	35221883	35471883		chr12	18971883	19221883
chr12	51971883	52471883		chr12	32721883	32971883		chr12	25221883	25721883		chr12	37721883	37971883		chr12	21471883	21971883
chr12	54721883	54971883		chr12	39971883	40471883		chr12	26971883	27221883		chr12	39721883	40221883		chr12	24471883	24721883
chr12	55471883	55721883		chr12	52221883	52971883		chr12	27971883	28221883		chr12	42971883	43221883		chr12	25721883	26221883
chr12	58971883	59221883		chr12	53971883	54721883		chr12	29471883	29721883		chr12	53221883	53471883		chr12	29471883	29721883
chr12	69221883	71721883		chr12	55221883	55471883		chr12	31471883	31971883		chr12	53971883	54971883		chr12	30471883	30971883
chr12	74471883	76971883		chr12	56221883	56471883		chr12	39721883	41471883		chr12	64471883	64971883		chr12	39721883	40221883
chr12	77471883	77721883		chr12	58721883	59221883		chr12	52721883	53221883		chr12	69971883	72221883		chr12	51721883	55721883
chr12	79221883	85194144		chr12	66721883	67221883		chr12	53721883	55221883		chr12	72721883	72971883		chr12	58721883	59221883
chr12	85211719	85401351		chr12	69221883	72971883		chr12	64721883	65471883		chr12	74471883	76971883		chr12	69221883	70471883
chr12	85408309	85614473		chr12	73971883	74471883		chr12	69221883	71721883		chr12	78471883	85401351		chr12	70971883	74721883
chr12	85623644	85736254		chr12	75721883	76721883		chr12	72471883	74721883		chr12	85408309	85499629		chr12	75221883	76971883
chr12	85754483	87591760		chr12	77221883	77471883		chr12	75721883	76971883		chr12	85505801	85533639		chr12	77721883	85401351
chr12	88155639	88655639		chr12	78721883	85401351		chr12	77721883	85260535		chr12	85538959	85550092		chr12	85408309	85514423
chr12	89155639	89655639		chr12	85408309	85409989		chr12	85277631	85399569		chr12	85565503	85888651		chr12	85521347	85526103
chr12	95905639	96155639		chr12	85413346	85523683		chr12	85408309	89655639		chr12	85941896	89405639		chr12	85531126	85538908
chr12	98155639	101155639		chr12	85528613	85550092		chr12	90405639	91655639		chr12	90655639	91905639		chr12	85547267	85550092
chr12	102155639	103655639		chr12	85556097	87182939		chr12	95155639	95405639		chr12	98155639	98905639		chr12	85556097	87591760
chr12	104155639	104405639		chr12	88155639	89155639		chr12	97405639	101155639		chr12	99405639	100905639		chr12	88155639	90155639
chr12	106655639	109655639		chr12	89905639	90155639		chr12	102405639	103155639		chr12	101905639	102905639		chr12	91655639	92655639
chr12	110405639	111405639		chr12	92405639	92655639		chr12	104405639	104655639		chr12	103405639	103655639		chr12	95905639	96155639
				chr12	95655639	95905639		chr12	105655639	106655639		chr12	105405639	107405639		chr12	97155639	97405639
				chr12	97155639	97405639		chr12	107155639	108655639		chr12	107905639	109155639		chr12	98405639	101155639
				chr12	98155639	101155639						chr12	110655639	111655639		chr12	102155639	103405639
				chr12	101905639	103405639										chr12	104155639	104905639
				chr12	104905639	105155639										chr12	105405639	106155639
				chr12	105655639	106155639										chr12	109655639	113155639
				chr12	107405639	108905639
				chr12	110405639	113155639
				chr12	116655639	117405639

### Sheet: Npas4_Exp1_nb4CkerCalls
Npas4_CON_nb				Npas4_ETP_nb				Npas4_NMDA_nb				Npas4_ETPrec._nb				Npas4_ETPNMDA_nb
Chromosome	Start	End		Chromosome	Start	End		Chromosome	Start	End		Chromosome	Start	End		Chromosome	Start	End
chr19	4276029	4281908		chr19	4049100	4059425		chr19	4000391	4019361		chr19	4110389	4119608		chr19	4341892	4346810
chr19	4473259	4479167		chr19	4179588	4187239		chr19	4119873	4137783		chr19	4470180	4473197		chr19	4356640	4361374
chr19	4641947	4643665		chr19	4251106	4257393		chr19	4356640	4361374		chr19	4509044	4519480		chr19	4402189	4406440
chr19	4650490	4653858		chr19	4341892	4351727		chr19	4457121	4460426		chr19	4617885	4631276		chr19	4414948	4419045
chr19	4677157	4680444		chr19	4514251	4516865		chr19	4495898	4498542		chr19	4971366	4972064		chr19	4467031	4470114
chr19	4773053	4774424		chr19	4631295	4633096		chr19	4619886	4621828		chr19	4987332	4988602		chr19	4479219	4484910
chr19	4834598	4836039		chr19	4702979	4706095		chr19	4627595	4638445		chr19	4989603	4989852		chr19	4617885	4621828
chr19	4981431	4982270		chr19	4971366	4972064		chr19	4704544	4709192		chr19	4990347	4990594		chr19	4627595	4631276
chr19	4987332	4988602		chr19	4974761	4975408		chr19	4774421	4775794		chr19	4991818	4992306		chr19	4696653	4698238
chr19	4989603	4989852		chr19	4981431	4982270		chr19	4960597	4961042		chr19	4992791	4995203		chr19	4701407	4702972
chr19	4990347	4990594		chr19	4987588	4988602		chr19	4987332	4988602		chr19	4996405	4997369		chr19	4855727	4857077
chr19	4991818	4992063		chr19	4989603	4989852		chr19	4989603	4989852		chr19	4998093	5000531		chr19	4891528	4892606
chr19	4992791	4995443		chr19	4990347	4990594		chr19	4990347	4990594		chr19	5001025	5001770		chr19	4960597	4961042
chr19	4996405	4997369		chr19	4992062	4992306		chr19	4992791	4993275		chr19	5003027	5004046		chr19	4974761	4975085
chr19	4998093	4998577		chr19	4992791	4993517		chr19	4993999	4995443		chr19	5007209	5008026		chr19	4981713	4982824
chr19	4999307	4999795		chr19	4993999	4995443		chr19	4996165	4996887		chr19	5011442	5011736		chr19	4987332	4988602
chr19	5000778	5001770		chr19	4996405	4997369		chr19	4998093	4998577		chr19	5014809	5015771		chr19	4989603	4989852
chr19	5003027	5004046		chr19	4998093	4998335		chr19	4999795	5002019		chr19	5040995	5041554		chr19	4990347	4990594
chr19	5011442	5011736		chr19	4999551	5001770		chr19	5003280	5003789		chr19	5047541	5048167		chr19	4991818	4992306
chr19	5014177	5015771		chr19	5003027	5003789		chr19	5037722	5038785		chr19	5084957	5087996		chr19	4992791	4995443
chr19	5024398	5024795		chr19	5007209	5007479		chr19	5040995	5041554						chr19	4996405	4996887
chr19	5085962	5086967		chr19	5040435	5040989		chr19	5328685	5344795						chr19	4998093	4998577
				chr19	5079161	5080091		chr19	5455497	5465063						chr19	4999064	5001770
				chr19	5086979	5087996		chr19	5586186	5594783						chr19	5003027	5004046
				chr19	5142037	5145763		chr19	5797703	5817847						chr19	5007209	5007479
				chr19	5427832	5432351										chr19	5014177	5015771
																chr19	5038253	5039328
																chr19	5079161	5081041
																chr19	5094464	5095576
																chr19	5231596	5234625
																chr19	5455497	5460212
																chr19	5612843	5621893
																chr19	5713322	5723857

### Sheet: Npas4_Exp1_cis4CkerCalls
Npas4_CON_cis				Npas4_ETP_cis				Npas4_NMDA_cis				Npas4_ETPrec._cis				Npas4_ETPNMDA_cis
Chromosome	Start	End		Chromosome	Start	End		Chromosome	Start	End		Chromosome	Start	End		Chromosome	Start	End
chr19	3311073	4518725		chr19	3311073	3633677		chr19	3311073	4782755		chr19	3504809	4171346		chr19	3311073	4575431
chr19	4538958	4683042		chr19	3878888	4575431		chr19	4803412	4873914		chr19	4277652	4298050		chr19	4592547	4823527
chr19	4695141	4777543		chr19	4616106	4793114		chr19	4889646	4915960		chr19	4338650	4373555		chr19	4842980	4861153
chr19	4787969	4798259		chr19	4813570	4838152		chr19	4921705	4936684		chr19	4406733	4575431		chr19	4869855	4877974
chr19	4823580	4926950		chr19	4847667	4856715		chr19	4947416	4953104		chr19	4616106	4798259		chr19	4889646	4915960
chr19	4939005	4941138		chr19	4865598	4900192		chr19	4956732	4970969		chr19	4808507	4893195		chr19	4921705	4931962
chr19	4949377	4956692		chr19	4906882	4915960		chr19	4973838	5029986		chr19	4903635	4912996		chr19	4936749	4941138
chr19	4964985	4975208		chr19	4924406	4934358		chr19	5035311	5051883		chr19	4918919	4934358		chr19	4945400	4951240
chr19	4977945	5025097		chr19	4947416	4954920		chr19	5059490	5214415		chr19	4939005	4949328		chr19	4958459	4968019
chr19	5033501	5041005		chr19	4960146	5031698		chr19	5236340	7536708		chr19	4954962	4975208		chr19	4970993	5008164
chr19	5049632	5054294		chr19	5035311	5043039		chr19	8577947	9077947		chr19	4979278	5029986		chr19	5010792	5029986
chr19	5062196	5064903		chr19	5047381	5051883		chr19	9827947	10827947		chr19	5033501	5043039		chr19	5035311	5051883
chr19	5071005	5160526		chr19	5067946	5126791		chr19	11827947	12077947		chr19	5047381	5126791		chr19	5056886	5105588
chr19	5195132	5204333		chr19	5139542	6997108		chr19	14577947	14827947		chr19	5139542	5160526		chr19	5121343	5194695
chr19	5225379	7536708		chr19	7327947	7536708		chr19	24077947	24327947		chr19	5177166	5809924		chr19	5225379	5339552
chr19	8827947	9077947		chr19	8827947	9077947		chr19	25577947	25827947		chr19	5895482	7257530		chr19	5370718	7257530
chr19	9577947	10577947		chr19	9827947	10077947		chr19	26577947	26827947		chr19	8577947	9577947		chr19	8827947	9327947
chr19	23827947	24077947		chr19	24577947	24827947		chr19	28077947	28327947		chr19	10327947	11077947		chr19	9827947	10827947
chr19	40827947	42577947		chr19	29577947	29827947		chr19	28827947	29077947		chr19	15077947	15327947		chr19	19327947	19577947
chr19	43327947	47687758		chr19	36827947	38327947		chr19	32327947	33077947		chr19	16327947	17077947		chr19	24327947	24827947
chr19	53437758	53687758		chr19	40577947	42577947		chr19	36327947	38077947		chr19	19577947	20077947		chr19	26577947	26827947
				chr19	44327947	47937758		chr19	39577947	39827947		chr19	24077947	24327947		chr19	38327947	38577947
				chr19	56187758	56937758		chr19	40577947	42827947		chr19	25077947	25327947		chr19	40827947	42327947
								chr19	43327947	47687758		chr19	27827947	28327947		chr19	43827947	47687758
								chr19	53687758	53937758		chr19	29077947	29577947		chr19	53187758	53687758
								chr19	55187758	55687758		chr19	31327947	32077947		chr19	54187758	54437758
								chr19	56437758	57187758		chr19	36827947	37827947		chr19	55437758	55687758
								chr19	58937758	59187758		chr19	38327947	38577947		chr19	56187758	57437758
												chr19	40577947	41077947		chr19	58687758	59187758
												chr19	42077947	42827947
												chr19	43327947	43577947
												chr19	44327947	45077947
												chr19	45577947	46687758
												chr19	52687758	53687758
												chr19	56437758	57437758

### Sheet: Fos_Exp2_nb4CkerCalls
Fos_CON_nb				Fos_4xETPrec._nb				Fos_5xETP_nb				Fos_4xETP-NMDA_nb
Chromosome	Start	End		Chromosome	Start	End		Chromosome	Start	End		Chromosome	Start	End
chr12	84508519	84572654		chr12	84680431	84696108		chr12	84647475	84664105		chr12	84530711	84572654
chr12	84602412	84620848		chr12	84771014	84827350		chr12	84688357	84703858		chr12	84638851	84664105
chr12	84638851	84711534		chr12	84841169	84861604		chr12	84741710	84763717		chr12	84688357	84711534
chr12	84749116	84813464		chr12	84881767	84933102		chr12	84785349	84820420		chr12	84741710	84763717
chr12	84881767	84914217		chr12	84980314	84985545		chr12	84861648	84920563		chr12	84792443	84813464
chr12	84985687	85010284		chr12	85027737	85039360		chr12	85043152	85050159		chr12	84834284	84841138
chr12	85050245	85053572		chr12	85053654	85056900		chr12	85069498	85072389		chr12	84901426	84920563
chr12	85117165	85133937		chr12	85066477	85069433		chr12	85078166	85103619		chr12	84939363	84945410
chr12	85165656	85179429		chr12	85088914	85093951		chr12	85123590	85131893		chr12	84969163	84974669
chr12	85191385	85195418		chr12	85123590	85131893		chr12	85163696	85165657		chr12	84985687	85000812
chr12	85211685	85223910		chr12	85155851	85157813		chr12	85169578	85183396		chr12	85031757	85056900
chr12	85274381	85283730		chr12	85169578	85173511		chr12	85213727	85219844		chr12	85063386	85072389
chr12	85321176	85322120		chr12	85211685	85215767		chr12	85275996	85279141		chr12	85083646	85101258
chr12	85331895	85335140		chr12	85247712	85251492		chr12	85295073	85298971		chr12	85169578	85179429
chr12	85340529	85346964		chr12	85292364	85297685		chr12	85309759	85311952		chr12	85325835	85328484
chr12	85349018	85356214		chr12	85320208	85323064		chr12	85320208	85323996		chr12	85332722	85335932
chr12	85360603	85374484		chr12	85327618	85328484		chr12	85327618	85328484		chr12	85342003	85347652
chr12	85379842	85382822		chr12	85332722	85336716		chr12	85332722	85336716		chr12	85349018	85349688
chr12	85388207	85388807		chr12	85340529	85346964		chr12	85342730	85347652		chr12	85351027	85356214
chr12	85391813	85392416		chr12	85349018	85349688		chr12	85349018	85349688		chr12	85359362	85374484
chr12	85395432	85397849		chr12	85351027	85356214		chr12	85351027	85356214		chr12	85376270	85381629
chr12	85416983	85419875		chr12	85359362	85373889		chr12	85360603	85373889		chr12	85387007	85388807
chr12	85422164	85423296		chr12	85376866	85382822		chr12	85377461	85382822		chr12	85391211	85393019
chr12	85438515	85441634		chr12	85387007	85388807		chr12	85391813	85393019		chr12	85395432	85397849
chr12	85443182	85444208		chr12	85391211	85393622		chr12	85396036	85398454		chr12	85415229	85419875
chr12	85445232	85446252		chr12	85396036	85398454		chr12	85415815	85419299		chr12	85434286	85442151
chr12	85451830	85458400		chr12	85408104	85409301		chr12	85422164	85423861		chr12	85443182	85444208
chr12	85464520	85469727		chr12	85416983	85419875		chr12	85431055	85431596		chr12	85445232	85446252
chr12	85476724	85481776		chr12	85422164	85423861		chr12	85440599	85442151		chr12	85447779	85449807
chr12	85482933	85487070		chr12	85438515	85442151		chr12	85443182	85444208		chr12	85451830	85461448
chr12	85589855	85591918		chr12	85443182	85443695		chr12	85447779	85449300		chr12	85465035	85469727
chr12	85597076	85598108		chr12	85447779	85448793		chr12	85451830	85453345		chr12	85474541	85481776
chr12	85624032	85625076		chr12	85451830	85458400		chr12	85454355	85458906		chr12	85482933	85487070
chr12	85653869	85659416		chr12	85467107	85469727		chr12	85466588	85469727		chr12	85656076	85660540
chr12	85663956	85668589		chr12	85474541	85481776		chr12	85474541	85481776		chr12	85665105	85666254
chr12	85673366	85675797		chr12	85482933	85487070		chr12	85482933	85487070		chr12	85669776	85670955
chr12	85679547	85684684		chr12	85658301	85660540		chr12	85571307	85574395		chr12	85704492	85706008
chr12	85802518	85829353		chr12	85665105	85668589		chr12	85597076	85599141		chr12	85734680	85736496
chr12	85834246	85858335		chr12	85674581	85684684		chr12	85644107	85645178		chr12	85775533	85779608
chr12	86071850	86105776		chr12	85699994	85701461		chr12	85656076	85660540		chr12	85820061	85824635
chr12	86191436	86199142		chr12	85710726	85712310		chr12	85665105	85673357		chr12	86044346	86052214
chr12	86264176	86370586		chr12	85740213	85745855		chr12	85683390	85684684		chr12	86075847	86092348
				chr12	85802518	85804642		chr12	85724017	85725738		chr12	86155638	86234277
				chr12	85815561	85824635		chr12	85734680	85738341		chr12	86274514	86306338
				chr12	85834246	85839223		chr12	85796177	85824635
				chr12	85968059	85990450		chr12	85858397	85861302
				chr12	86083994	86110528		chr12	85870694	85873876
				chr12	86191436	86216053		chr12	85999129	86007726
				chr12	86349425	86380927		chr12	86024320	86036448
								chr12	86075847	86096701
								chr12	86162269	86168899
								chr12	86183729	86199142
								chr12	86225325	86274297
								chr12	86327999	86338784

### Sheet: Fos_Exp2_cis4CkerCalls
Fos_CON_cis				Fos_4xETPrec._cis				Fos_5xETP_cis				Fos_4xETP-NMDA_cis
Chromosome	Start	End		Chromosome	Start	End		Chromosome	Start	End		Chromosome	Start	End
chr12	3372687	4622687		chr12	4122687	5122687		chr12	3872687	4872687		chr12	31622687	32622687
chr12	24872687	27122687		chr12	25122687	25622687		chr12	16872687	17122687		chr12	52372687	52622687
chr12	32872687	33122687		chr12	28872687	29372687		chr12	25122687	25372687		chr12	53872687	54872687
chr12	51622687	52122687		chr12	51872687	52372687		chr12	53372687	55622687		chr12	70261022	73039932
chr12	52872687	54122687		chr12	53372687	54872687		chr12	70072012	72789932		chr12	73789932	74289932
chr12	69122687	70261727		chr12	70072012	71620878		chr12	73789932	74289932		chr12	78031590	78281590
chr12	70641483	72539932		chr12	72539932	72789932		chr12	75561642	76355838		chr12	81149221	81307380
chr12	73289932	74539932		chr12	76686545	76879104		chr12	81798503	82677929		chr12	83067155	83680311
chr12	75993320	76355838		chr12	77531590	79373874		chr12	83872755	83978215		chr12	85341993	85387685
chr12	77781590	82399223		chr12	79860787	80140046		chr12	85082674	85102095		chr12	85416673	85419432
chr12	85341993	85356625		chr12	82258396	82399223		chr12	85126149	85181403		chr12	85434344	85487386
chr12	85360135	85373526		chr12	84201112	84304029		chr12	85341993	85356625		chr12	85655760	85663843
chr12	85416673	85419432		chr12	85054049	85068560		chr12	85360135	85373526		chr12	86680134	86698835
chr12	85438345	85487386		chr12	85341993	85354854		chr12	85378354	85383061		chr12	86779001	87462289
chr12	86680134	86737611		chr12	85361859	85373526		chr12	85416673	85423543		chr12	98319795	100589708
chr12	86960278	87075844		chr12	85378354	85383061		chr12	85430319	85431661		chr12	102121085	103121085
chr12	88592051	89569795		chr12	85387694	85399622		chr12	85438345	85486035		chr12	107871085	109076623
chr12	98319795	100871085		chr12	85416673	85423543		chr12	85658432	85672284		chr12	110329388	111972641
chr12	102121085	103371085		chr12	85438345	85486035		chr12	98069795	99165057
chr12	104371085	106121085		chr12	85655760	85669433		chr12	100152463	100589708
chr12	107621085	111972641		chr12	85806489	85839407		chr12	102121085	103371085
				chr12	86083866	86133704		chr12	105371085	105871085
				chr12	86899032	86957481		chr12	107871085	108371085
				chr12	87081584	87462289		chr12	110079388	111817234
				chr12	90319795	90819795
				chr12	98552754	99766477
				chr12	100871085	101121085
				chr12	102121085	103371085
				chr12	105621085	106621085
				chr12	107871085	111336355
				chr12	111814098	111972641

### Sheet: Npas4_Exp2_nb4CkerCalls
Npas4_CON_nb				Npas4_4xETPrec._nb				Npas4_5xETP_nb				Npas4_4xETP-NMDA_nb
Chromosome	Start	End		Chromosome	Start	End		Chromosome	Start	End		Chromosome	Start	End
chr19	4024425	4049447		chr19	4101138	4107400		chr19	4073096	4080226		chr19	4094472	4107400
chr19	4094472	4119737		chr19	4125778	4147853		chr19	4137099	4163493		chr19	4147929	4158347
chr19	4137099	4153138		chr19	4168618	4183685		chr19	4281973	4286516		chr19	4382254	4394428
chr19	4183691	4188684		chr19	4406012	4411516		chr19	4333214	4337021		chr19	4403186	4408764
chr19	4238617	4272571		chr19	4477484	4483103		chr19	4471696	4473626		chr19	4471696	4479362
chr19	4382254	4394428		chr19	4495811	4508190		chr19	4483116	4486786		chr19	4494025	4501131
chr19	4406012	4408764		chr19	4547710	4549550		chr19	4490431	4492225		chr19	4504664	4508190
chr19	4434733	4439486		chr19	4569735	4571543		chr19	4517014	4522345		chr19	4522340	4524128
chr19	4446456	4448680		chr19	4575160	4576946		chr19	4569735	4571543		chr19	4621015	4630918
chr19	4467737	4481240		chr19	4602616	4604211		chr19	4616597	4632295		chr19	4646999	4649602
chr19	4492232	4501131		chr19	4616597	4633664		chr19	4641735	4643054		chr19	4701890	4704246
chr19	4522340	4524128		chr19	4640407	4644372		chr19	4754129	4755126		chr19	4752122	4755126
chr19	4529501	4531307		chr19	4703072	4705420		chr19	4827710	4828677		chr19	4762068	4765015
chr19	4547710	4551389		chr19	4721449	4722559		chr19	4971336	4971983		chr19	4772835	4773810
chr19	4566089	4567909		chr19	4754129	4756124		chr19	4977324	4977629		chr19	4796271	4798238
chr19	4616597	4632295		chr19	4774784	4777706		chr19	4986464	4988454		chr19	4882845	4885826
chr19	4636386	4641730		chr19	4794308	4797255		chr19	4989581	4989863		chr19	4919616	4920162
chr19	4645690	4648300		chr19	4814994	4815978		chr19	4990424	4990705		chr19	4922333	4922866
chr19	4657345	4658623		chr19	4850315	4851218		chr19	4991822	4992380		chr19	4986464	4988454
chr19	4706594	4708919		chr19	4924984	4926025		chr19	4992937	5002125		chr19	4989581	4989863
chr19	4753127	4754127		chr19	4977324	4977629		chr19	5002972	5003821		chr19	4990424	4990705
chr19	4771860	4775758		chr19	4986464	4988454		chr19	5006686	5009021		chr19	4991264	4992380
chr19	4786478	4787455		chr19	4989581	4989863		chr19	5010506	5011708		chr19	4992937	5002125
chr19	4986749	4988454		chr19	4990424	4990705		chr19	5014161	5016043		chr19	5002972	5003821
chr19	4989581	4989863		chr19	4991822	4992380		chr19	5017001	5019278		chr19	5006397	5009021
chr19	4990424	4990705		chr19	4992937	5002125		chr19	5038357	5041409		chr19	5010806	5012011
chr19	4991822	4992380		chr19	5002972	5003821		chr19	5069322	5070564		chr19	5014161	5015726
chr19	4992937	5002125		chr19	5006397	5009021		chr19	5083971	5086873		chr19	5016681	5019278
chr19	5002972	5003821		chr19	5011106	5012620		chr19	5146325	5147584		chr19	5035016	5036665
chr19	5006397	5007848		chr19	5014161	5015726		chr19	5329149	5331815		chr19	5038357	5041409
chr19	5011106	5011708		chr19	5017646	5018949		chr19	5337182	5339866		chr19	5084690	5085409
chr19	5014472	5015726		chr19	5037931	5041409		chr19	5577346	5589098		chr19	5456624	5476186
chr19	5017646	5018949		chr19	5047435	5047915		chr19	5619476	5651445		chr19	5543226	5548666
chr19	5086143	5087612		chr19	5061599	5062167		chr19	5671784	5678613		chr19	5791032	5848663
chr19	5289755	5292324		chr19	5079075	5080445
chr19	5415083	5424848		chr19	5084690	5088358
chr19	5472191	5484561		chr19	5130978	5132077
chr19	5502510	5527079		chr19	5150189	5155546
chr19	5577346	5651445		chr19	5173428	5175026
chr19	5699713	5728139		chr19	5282076	5284616
chr19	5784140	5797924		chr19	5342570	5345268
chr19	5811886	5826083		chr19	5375799	5381540
chr19	5841119	5856592		chr19	5402490	5405561
				chr19	5428229	5431572
				chr19	5460416	5464209
				chr19	5488967	5493290
				chr19	5613297	5619414
				chr19	5721023	5735251

### Sheet: Npas4_Exp2_cis4CkerCalls
Npas4_CON_cis				Npas4_4xETPrec._cis				Npas4_5xETP_cis				Npas4_4xETP-NMDA_cis
Chromosome	Start	End		Chromosome	Start	End		Chromosome	Start	End		Chromosome	Start	End
chr19	4476555	4484465		chr19	4619354	4633514		chr19	4970069	4971904		chr19	4494739	4507072
chr19	4494739	4499718		chr19	4969608	4972817		chr19	4977336	4977783		chr19	4626502	4630020
chr19	4619354	4628261		chr19	4979571	5002130		chr19	4979125	5002130		chr19	4970069	4975536
chr19	4706804	4708263		chr19	5003027	5003927		chr19	5003027	5003927		chr19	4979571	5002130
chr19	4979125	4983124		chr19	5005283	5008933		chr19	5005283	5008933		chr19	5003027	5003927
chr19	4986216	5002130		chr19	5010318	5012647		chr19	5010318	5012647		chr19	5005283	5008933
chr19	5003027	5003927		chr19	5014061	5018857		chr19	5014061	5015961		chr19	5010782	5012179
chr19	5005283	5008473		chr19	5038288	5041772		chr19	5016922	5019345		chr19	5014061	5019345
chr19	5010782	5012179		chr19	6466942	6518461		chr19	5024831	5025339		chr19	5038288	5041183
chr19	5014534	5015961		chr19	7375969	7555538		chr19	5038288	5041772		chr19	5803523	5853468
chr19	5017403	5019345		chr19	9979497	10079905		chr19	6343613	6490929		chr19	27294509	27483374
chr19	6849434	7006647		chr19	15670135	16277456		chr19	23582978	24027359		chr19	41354926	41892113
chr19	9979497	10153789		chr19	22657668	23059377		chr19	26261157	26761157		chr19	44161313	44455178
chr19	10365156	10893437		chr19	27294509	27483374		chr19	27485271	27676034		chr19	45603378	46001709
chr19	24029462	24534502		chr19	28579403	28767656		chr19	28029488	29123867		chr19	46935109	47621641
chr19	26725475	28574744		chr19	29299482	29970502		chr19	36888962	37680293		chr19	53607274	54387101
chr19	29500499	30235500		chr19	37160241	37300274		chr19	41637421	41727492		chr19	56783804	57302364
chr19	37711984	38707380		chr19	40309113	40524955		chr19	42739349	43757087		chr19	57973697	58706951
chr19	40521442	41163758		chr19	41980843	42483159		chr19	44061352	44164680
chr19	41723748	43445587		chr19	43417485	43867779		chr19	45769892	45928628
chr19	43727532	44067680		chr19	46846537	47023682		chr19	46307085	46548209
chr19	44259740	44455178		chr19	53778851	55241776		chr19	52909804	53150302
chr19	44641961	45153425						chr19	53778851	53950429
chr19	45334678	46548209
chr19	46765838	47884883
chr19	52909804	53950429
chr19	55236326	56471846
chr19	56950766	57117728
